# The fitness landscape of the mobilized colistin resistance gene *mcr-1*

**DOI:** 10.1101/2022.07.21.500813

**Authors:** Ziyan Guo, Siyuan Feng, Lujie Liang, Jiachen Li, Lan-Lan Zhong, Hui Zhao, Guo-bao Tian, Jian-Rong Yang

## Abstract

The emergence and global discovery of the mobilized colistin resistance gene, *mcr-1*, limits the clinical effectiveness of colistin as last-resort antibiotic against multiple-drug resistant bacteria. Although MCR-1 exhibits low levels of colistin resistance in *E. coli*, it is currently unknown whether *mcr-1* may potentially evolve a high level of colistin resistance in the future. Here, we generated *mcr-1* mutant library that included 27,965 variants, covering 94.44% of the single-nucleotide mutations. We quantified the relative growth of these variant strains under colistin exposure. Notably, most mutations in the catalytic domain, but not in the transmembrane domain, reduce colistin resistance. The structural basis for the mutational effects revealed that the transmembrane domain may contribute to MCR-1 evolution. Altogether, our data shed light on the prediction of MCR-1 evolution, which could be useful for designing novel treatment strategies.
