## Supplementary material for "The fitness landscape of the mobilized colistin resistance gene *mcr-1*": Table S5

### Sheet: Sheet1
Supplementary Table 5. Primer used in this study
Name	Sequence	note
m-1-5F	TTTTTGAGTAGTTTCTCATG (N1)(N4)(N3)(N2)(N1)(N3)(N2)(N1)(N4)(N1)(N2)(N4)(N4)(N2)(N4)(N3)(N4)(N3)(N4)(N3)(N3)(N4)(N1)(N2)(N2)(N3)(N1)(N2)(N3)(N2)(N4)(N2)(N3)(N3)(N4)(N2)(N1)(N3)(N4)(N2)(N2)(N3)(N4)(N4)(N4)(N3)(N4)(N4)(N2)(N4) TGTGGCGAGTGTTGCCGTTT	N1/2/3/4 represents different mixing fractions for the four nucleotides as follows: N1: 97%A+1%C+1%G+1%T N2: 1%A+97%C+1%G+1%T N3: 1%A+1%C+97%G+1%T N4: 1%A+1%C+1%G+97%T
m-2-5F	TCGGTCAGTCCGTTTGTTCT (N4)(N3)(N4)(N3)(N3)(N2)(N3)(N1)(N3)(N4)(N3)(N4)(N4)(N3)(N2)(N2)(N3)(N4)(N4)(N4)(N4)(N2)(N4)(N4)(N3)(N1)(N2)(N2)(N3)(N2)(N3)(N1)(N2)(N2)(N3)(N2)(N2)(N1)(N1)(N4)(N2)(N4)(N4)(N1)(N2)(N2)(N4)(N4)(N4)(N4) TTGATAAAATCAGCCAAACC
m-3-5F	GACCGCCAATCTTACCTTTT (N4)(N4)(N3)(N1)(N4)(N1)(N1)(N1)(N1)(N4)(N2)(N1)(N3)(N2)(N2)(N1)(N1)(N1)(N2)(N2)(N4)(N1)(N4)(N2)(N2)(N2)(N1)(N4)(N2)(N3)(N2)(N3)(N3)(N1)(N2)(N1)(N1)(N4)(N2)(N4)(N2)(N3)(N3)(N2)(N4)(N4)(N4)(N3)(N4)(N3) CTGACGATCGCTGTCGTGCT
m-4-5F	CGGACAATCTCGGCTTTGTG(N2)(N4)(N3)(N1)(N2)(N3)(N1)(N4)(N2)(N3)(N2)(N4)(N3)(N4)(N2)(N3)(N4)(N3)(N2)(N4)(N2)(N4)(N4)(N4)(N3)(N3)(N2)(N3)(N2)(N3)(N1)(N4)(N3)(N2)(N4)(N1)(N2)(N4)(N3)(N1)(N4)(N2)(N1)(N2)(N2)(N1)(N2)(N3)(N2)(N4) GTTATCATCGTATCGCTATG
m-5-5F	ATGCTACTGATCACCACGCT (N3)(N4)(N4)(N1)(N4)(N2)(N1)(N4)(N2)(N3)(N4)(N1)(N4)(N2)(N3)(N2)(N4)(N1)(N4)(N3)(N4)(N3)(N2)(N4)(N1)(N1)(N1)(N3)(N2)(N2)(N4)(N3)(N4)(N3)(N4)(N4)(N3)(N1)(N4)(N4)(N4)(N4)(N3)(N2)(N4)(N1)(N4)(N4)(N1)(N1) TCATGGGCGCGGTGACCAGT
m-6-5F	TGTGTTGATTTTGCTATTAA (N4)(N2)(N1)(N4)(N3)(N3)(N3)(N2)(N3)(N2)(N3)(N3)(N4)(N3)(N1)(N2)(N2)(N1)(N3)(N4)(N4)(N1)(N4)(N4)(N4)(N4)(N1)(N2)(N4)(N3)(N1)(N2)(N1)(N2)(N4)(N4)(N1)(N4)(N3)(N3)(N2)(N1)(N2)(N3)(N3)(N4)(N2)(N4)(N1)(N4) GATACGACCATGCTCCAAAA
m-7-5F	ACACTTATGGCACGGTCTAT(N3)(N1)(N4)(N1)(N2)(N3)(N1)(N2)(N2)(N1)(N4)(N3)(N2)(N4)(N2)(N2)(N1)(N1)(N1)(N1)(N4)(N3)(N2)(N2)(N2)(N4)(N1)(N2)(N1)(N3)(N1)(N2)(N2)(N3)(N1)(N2)(N2)(N1)(N1)(N3)(N2)(N2)(N3)(N1)(N3)(N1)(N2)(N2)(N1)(N1) GGATCTATTAAACGCAGCGT
m-8-5F	ACCGACCAAGCCGAGACCAA (N3)(N3)(N1)(N4)(N2)(N4)(N1)(N4)(N4)(N1)(N1)(N1)(N2)(N3)(N2)(N1)(N3)(N2)(N3)(N4)(N4)(N4)(N1)(N4)(N2)(N1)(N4)(N3)(N2)(N3)(N4)(N1)(N4)(N2)(N1)(N4)(N4)(N3)(N3)(N4)(N4)(N4)(N3)(N3)(N3)(N4)(N3)(N4)(N3)(N2) TACCAAGTTTGCTTGTGGCT
m-9-5F	TATCATTGGTTTGGGTGTGC (N4)(N1)(N2)(N2)(N1)(N1)(N3)(N4)(N4)(N4)(N3)(N2)(N4)(N4)(N3)(N4)(N3)(N3)(N2)(N4)(N4)(N4)(N4)(N3)(N4)(N4)(N1)(N1)(N3)(N3)(N4)(N3)(N3)(N1)(N4)(N4)(N1)(N4)(N2)(N2)(N3)(N1)(N2)(N4)(N4)(N3)(N3)(N3)(N3)(N2) AAGGGTTTGATGCGCCGATT
m-10-5F	TGGATTATCCGACTTGGGGC (N1)(N1)(N3)(N3)(N3)(N4)(N4)(N4)(N3)(N1)(N4)(N3)(N2)(N3)(N2)(N2)(N3)(N1)(N4)(N4)(N3)(N3)(N3)(N2)(N4)(N4)(N3)(N1)(N4)(N2)(N3)(N4)(N3)(N3)(N2)(N1)(N1)(N3)(N4)(N2)(N4)(N4)(N3)(N2)(N3)(N2)(N4)(N3)(N1)(N4) TTTACTGCCTGTGGTGGCGT
m-11-5F	GTGGCAAGTCTTGCGCTGAT (N4)(N4)(N4)(N1)(N2)(N4)(N3)(N2)(N2)(N4)(N3)(N4)(N3)(N3)(N4)(N3)(N3)(N2)(N3)(N4)(N4)(N2)(N1)(N3)(N2)(N1)(N3)(N4)(N2)(N1)(N4)(N4)(N1)(N4)(N3)(N2)(N2)(N1)(N3)(N4)(N4)(N4)(N2)(N4)(N4)(N4)(N2)(N3)(N2)(N3) TGCATAAGCCGCTGCGTAGC
m-12-5F	TTATGCCAGTTTCTTTCGCG (N4)(N3)(N2)(N1)(N4)(N1)(N1)(N3)(N2)(N2)(N3)(N2)(N4)(N3)(N2)(N3)(N4)(N1)(N3)(N2)(N4)(N1)(N4)(N3)(N4)(N2)(N1)(N1)(N4)(N2)(N2)(N3)(N1)(N4)(N2)(N1)(N4)(N3)(N2)(N2)(N1)(N1)(N4)(N2)(N4)(N1)(N2)(N4)(N2)(N3) GTGGGTAAGCTTGCCAGTAT
m-13-5F	CGATCATGCCAATCTACTCG (N3)(N4)(N3)(N3)(N3)(N4)(N1)(N1)(N3)(N2)(N4)(N4)(N3)(N2)(N2)(N1)(N3)(N4)(N1)(N4)(N4)(N3)(N1)(N3)(N4)(N1)(N4)(N1)(N1)(N1)(N1)(N1)(N1)(N3)(N2)(N2)(N1)(N3)(N4)(N3)(N2)(N3)(N2)(N2)(N1)(N1)(N1)(N1)(N3)(N1) TACCATTTATCACGCCAAAG
m-14-5F	AAAGCCAGTGCGCCAAAAGA (N4)(N1)(N2)(N2)(N1)(N4)(N4)(N4)(N1)(N4)(N2)(N1)(N2)(N3)(N2)(N2)(N1)(N1)(N1)(N3)(N1)(N2)(N3)(N2)(N3)(N3)(N4)(N1)(N2)(N1)(N1)(N3)(N2)(N1)(N1)(N2)(N2)(N1)(N1)(N3)(N2)(N2)(N4)(N3)(N1)(N4)(N1)(N4)(N3)(N2) GTAAGCCACGCCTAGTGGTG
m-15-5F	AGCAACCAAGCCTGATATGC (N3)(N4)(N1)(N1)(N3)(N2)(N2)(N1)(N2)(N3)(N2)(N2)(N4)(N1)(N3)(N4)(N3)(N3)(N4)(N3)(N4)(N4)(N2)(N3)(N4)(N2)(N3)(N4)(N2)(N3)(N3)(N4)(N3)(N1)(N3)(N1)(N2)(N3)(N3)(N2)(N1)(N2)(N3)(N2)(N3)(N2)(N2)(N3)(N1)(N4) CATGTCAGCTTCAATGGCTA
m-16-5F	GTGAGACGGCACGCGCCGAT (N2)(N1)(N4)(N3)(N4)(N2)(N1)(N3)(N2)(N4)(N4)(N2)(N1)(N1)(N4)(N3)(N3)(N2)(N4)(N1)(N4)(N3)(N1)(N3)(N2)(N3)(N2)(N3)(N1)(N4)(N1)(N2)(N4)(N4)(N4)(N2)(N2)(N2)(N1)(N2)(N1)(N3)(N2)(N4)(N4)(N3)(N2)(N2)(N1)(N1) GATCGATGGCGTGACCAATT
m-17-5F	ACTTTCCCACAGCTTGCCAA(N3)(N1)(N4)(N2)(N3)(N1)(N4)(N3)(N3)(N2)(N3)(N4)(N3)(N1)(N2)(N2)(N1)(N1)(N4)(N4)(N4)(N4)(N1)(N3)(N2)(N1)(N1)(N4)(N3)(N4)(N2)(N1)(N2)(N1)(N4)(N2)(N3)(N4)(N3)(N2)(N3)(N3)(N2)(N1)(N2)(N1)(N4)(N2)(N3)(N1) CGGCGTATTCTGTGCCGTGT
m-18-5F	CACATCGTGCGGCACATCGA (N2)(N3)(N3)(N2)(N3)(N4)(N1)(N4)(N4)(N2)(N4)(N3)(N4)(N3)(N2)(N2)(N3)(N4)(N3)(N4)(N1)(N4)(N3)(N4)(N4)(N2)(N1)(N3)(N2)(N4)(N1)(N4)(N2)(N4)(N3)(N3)(N3)(N2)(N3)(N2)(N3)(N3)(N1)(N4)(N3)(N1)(N3)(N4)(N1)(N4) GATGTCGATACCGCCAAATA
m-19-5F	ATCTGGGCGCGGATGAGTAT(N3)(N1)(N4)(N3)(N4)(N2)(N3)(N1)(N4)(N1)(N2)(N2)(N3)(N2)(N2)(N1)(N1)(N1)(N4)(N1)(N2)(N2)(N1)(N1)(N3)(N1)(N1)(N1)(N1)(N4)(N3)(N4)(N3)(N2)(N4)(N3)(N3)(N1)(N4)(N1)(N2)(N3)(N2)(N4)(N3)(N3)(N1)(N4)(N2)(N3) CTTGGGCGTAAGTATCTTGT
m-20-5F	GTGCTGGATACGCTGGATCG (N2)(N4)(N4)(N3)(N3)(N3)(N2)(N3)(N4)(N1)(N1)(N3)(N4)(N1)(N4)(N2)(N4)(N4)(N3)(N4)(N3)(N3)(N2)(N3)(N4)(N3)(N1)(N4)(N1)(N1)(N4)(N1)(N1)(N4)(N4)(N2)(N3)(N3)(N1)(N2)(N4)(N2)(N1)(N1)(N1)(N1)(N3)(N3)(N2)(N3) TGATGGATAAGCTGCCAAAA
m-21-5F	TAATTCGGACTCAAAAGGCG(N4)(N3)(N1)(N4)(N3)(N3)(N1)(N4)(N1)(N1)(N3)(N2)(N4)(N3)(N2)(N2)(N1)(N1)(N1)(N1)(N3)(N2)(N3)(N2)(N1)(N1)(N4)(N4)(N4)(N3)(N2)(N2)(N3)(N1)(N4)(N4)(N1)(N4)(N1)(N1)(N1)(N4)(N2)(N2)(N3)(N2)(N3)(N1)(N2)(N2)AACAACGCCATCTGCAACAC
m-22-5F	CCGATTATAAATCCGCGACC (N1)(N1)(N2)(N1)(N1)(N2)(N3)(N2)(N2)(N1)(N4)(N2)(N4)(N3)(N2)(N1)(N1)(N2)(N1)(N2)(N2)(N1)(N1)(N4)(N2)(N2)(N4)(N4)(N1)(N4)(N1)(N1)(N2)(N3)(N1)(N1)(N4)(N3)(N2)(N2)(N3)(N2)(N3)(N1)(N4)(N3)(N4)(N2)(N3)(N3) TATGCTCGTTGGCTTAGATG
m-23-5F	AACGAATGCCGCGATGTCGG(N4)(N1)(N4)(N3)(N2)(N4)(N2)(N3)(N4)(N4)(N3)(N3)(N2)(N4)(N4)(N1)(N3)(N1)(N4)(N3)(N1)(N2)(N4)(N4)(N4)(N3)(N4)(N2)(N3)(N2)(N4)(N3)(N2)(N2)(N1)(N1)(N4)(N1)(N1)(N2)(N3)(N3)(N2)(N1)(N1)(N1)(N3)(N1)(N4)(N1)TGCTGATCATGCTGCACCAA
m-24-5F	TGCCAATAACGGCAAAGATA(N4)(N3)(N2)(N4)(N3)(N1)(N4)(N2)(N1)(N4)(N3)(N2)(N4)(N3)(N2)(N1)(N2)(N2)(N1)(N1)(N1)(N4)(N3)(N3)(N3)(N2)(N1)(N1)(N4)(N2)(N1)(N2)(N3)(N3)(N3)(N2)(N2)(N4)(N3)(N2)(N3)(N4)(N1)(N4)(N4)(N4)(N4)(N1)(N1)(N3) CGATATGATGAAAAGTTTGC
m-25-5F	ACGGGCCTGCGTATTTTAAG (N2)(N3)(N1)(N4)(N1)(N4)(N3)(N1)(N4)(N3)(N1)(N1)(N1)(N1)(N3)(N4)(N4)(N4)(N3)(N2)(N2)(N1)(N1)(N1)(N4)(N4)(N2)(N1)(N2)(N3)(N2)(N2)(N1)(N3)(N4)(N3)(N4)(N3)(N4)(N3)(N1)(N1)(N3)(N3)(N4)(N1)(N1)(N4)(N3)(N1) GCTTGCCAAGTGCGAACATC
m-26-5F	CCAGTGTGTGAAGGTAATGA (N3)(N2)(N4)(N4)(N3)(N2)(N2)(N1)(N1)(N3)(N4)(N3)(N2)(N3)(N1)(N1)(N2)(N1)(N4)(N2)(N1)(N3)(N4)(N2)(N2)(N4)(N4)(N3)(N1)(N4)(N2)(N1)(N1)(N4)(N3)(N2)(N4)(N4)(N1)(N4)(N3)(N1)(N2)(N1)(N1)(N4)(N3)(N2)(N2)(N4)TGCTTGCCACCGATGATTTC
m-27-5F	CAATGCTTATGACAATGCCT (N4)(N3)(N2)(N4)(N4)(N3)(N2)(N2)(N1)(N2)(N2)(N3)(N1)(N4)(N3)(N1)(N4)(N4)(N4)(N2)(N1)(N4)(N2)(N3)(N2)(N4)(N2)(N1)(N1)(N1)(N3)(N4)(N1)(N4)(N2)(N2)(N1)(N3)(N4)(N3)(N3)(N2)(N4)(N1)(N2)(N1)(N3)(N1)(N2)(N3) CACAGCAATGCCTATGATGT
m-28-5F	GTATCCAGTGGCTACAGACG (N2)(N1)(N2)(N1)(N3)(N2)(N1)(N1)(N4)(N3)(N2)(N2)(N4)(N1)(N4)(N3)(N1)(N4)(N3)(N4)(N2)(N4)(N2)(N1)(N1)(N4)(N3)(N2)(N4)(N3)(N4)(N1)(N4)(N3)(N4)(N2)(N1)(N3)(N2)(N3)(N1)(N4)(N2)(N1)(N4)(N3)(N3)(N2)(N3)(N1) AAGTCTGGGTGAGAACGGTG
m-29-5F	TATGTCAGCGATCATGGCGA (N1)(N1)(N3)(N4)(N2)(N4)(N3)(N3)(N3)(N4)(N3)(N1)(N3)(N1)(N1)(N2)(N3)(N3)(N4)(N3)(N4)(N2)(N4)(N1)(N4)(N2)(N4)(N1)(N2)(N1)(N4)(N3)(N3)(N4)(N1)(N4)(N3)(N2)(N2)(N1)(N1)(N1)(N4)(N3)(N2)(N2)(N4)(N4)(N4)(N3) CACCAAAAGAACAGCGCAGT
m-30-5F	TGGTATGCCAAATGCCTTTG (N2)(N1)(N2)(N2)(N1)(N1)(N1)(N1)(N3)(N1)(N1)(N2)(N1)(N3)(N2)(N3)(N2)(N1)(N3)(N4)(N3)(N4)(N3)(N2)(N2)(N4)(N3)(N2)(N1)(N4)(N4)(N4)(N4)(N4)(N2)(N4)(N3)(N3)(N1)(N2)(N3)(N3)(N1)(N4)(N1)(N1)(N3)(N2)(N1)(N1) ACTGGCATCACGCCAATGGC
m-31-5F	TTTTCTGGACGGATAAGCAA (N1)(N2)(N4)(N3)(N3)(N2)(N1)(N4)(N2)(N1)(N2)(N3)(N2)(N2)(N1)(N1)(N4)(N3)(N3)(N2)(N1)(N1)(N2)(N2)(N3)(N1)(N4)(N1)(N2)(N2)(N3)(N4)(N2)(N2)(N4)(N3)(N1)(N2)(N2)(N2)(N1)(N4)(N3)(N1)(N2)(N3)(N2)(N3)(N1)(N4) CACGCCGACATTATTAAAGC
m-32-5F	GTCCTGACCCATGACGCGAT (N2)(N1)(N2)(N3)(N2)(N2)(N3)(N1)(N2)(N1)(N4)(N4)(N1)(N4)(N4)(N1)(N1)(N1)(N3)(N2)(N4)(N3)(N4)(N4)(N4)(N3)(N1)(N4)(N3)(N4)(N2)(N1)(N2)(N2)(N3)(N2)(N3)(N3)(N1)(N2)(N1)(N1)(N1)(N3)(N4)(N2)(N1)(N1)(N1)(N3) ACCGCACCGCATTCATCCGC
m-33-5F	CACCGCGGACAAAGTCAAAG (N1)(N2)(N2)(N3)(N2)(N1)(N2)(N2)(N3)(N2)(N1)(N4)(N4)(N2)(N1)(N4)(N2)(N2)(N3)(N2) TGATGAGTAAAACGACGGCCAGT
mcr-UP-BamHI -5F	CGGGATCCACAAATTATAAATACTCTCAAGTG	For generation of template plasmid
Ter-template-PstI-R	CAGctgcagTAACACTCGTcgatcccgttactgtCTTCACGATAAGCCTCATATttcaaatccgctcccGGCGGATTTGTCCTACTCAG
Ter-15BC-template-15BC-PstI-R	CAGctgcagTAACACTCGTnnnnnnnnnnnnnnnCTTCACGATAAGCCTCATATnnnnnnnnnnnnnnnGGCGGATTTGTCCTACTCAG	add barcode
mcr-UP-1-3R	CATGAGAAACTACTCAAAAA	For generation of different plasmid backbone
mcr-UP-2-3R	AGAACAAACGGACTGACCGA
mcr-UP-3-3R	AAAAGGTAAGATTGGCGGTC
mcr-UP-4-3R	CACAAAGCCGAGATTGTCCG
mcr-UP-5-3R	AGCGTGGTGATCAGTAGCAT
mcr-UP-6-3R	TTAATAGCAAAATCAACACA
mcr-UP-7-3R	ATAGACCGTGCCATAAGTGT
mcr-UP-8-3R	TTGGTCTCGGCTTGGTCGGT
mcr-UP-9-3R	GCACACCCAAACCAATGATA
mcr-UP-10-3R	GCCCCAAGTCGGATAATCCA
mcr-UP-11-3R	ATCAGCGCAAGACTTGCCAC
mcr-UP-12-3R	CGCGAAAGAAACTGGCATAA
mcr-UP-13-3R	CGAGTAGATTGGCATGATCG
mcr-UP-14-3R	TCTTTTGGCGCACTGGCTTT
mcr-UP-15-3R	GCATATCAGGCTTGGTTGCT
mcr-UP-16-3R	ATCGGCGCGTGCCGTCTCAC
mcr-UP-17-3R	TTGGCAAGCTGTGGGAAAGT
mcr-UP-18-3R	TCGATGTGCCGCACGATGTG
mcr-UP-19-3R	ATACTCATCCGCGCCCAGAT
mcr-UP-20-3R	CGATCCAGCGTATCCAGCAC
mcr-UP-21-3R	CGCCTTTTGAGTCCGAATTA
mcr-UP-22-3R	GGTCGCGGATTTATAATCGG
mcr-UP-23-3R	CCGACATCGCGGCATTCGTT
mcr-UP-24-3R	TATCTTTGCCGTTATTGGCA
mcr-UP-25-3R	CTTAAAATACGCAGGCCCGT
mcr-UP-26-3R	TCATTACCTTCACACACTGG
mcr-UP-27-3R	AGGCATTGTCATAAGCATTG
mcr-UP-28-3R	CGTCTGTAGCCACTGGATAC
mcr-UP-29-3R	TCGCCATGATCGCTGACATA
mcr-UP-30-3R	CAAAGGCATTTGGCATACCA
mcr-UP-31-3R	TTGCTTATCCGTCCAGAAAA
mcr-UP-32-3R	ATCGCGTCATGGGTCAGGAC
mcr-UP-33-3R	CTTTGACTTTGTCCGCGGTG
mcr-index1-5F	AATGATACGGCGACCACCGAGATCTACACGCTCGATTTCGTCGGCAGCGTCAGATGTGTATAAGAGACAGTTGTCGGTGAACGCTCTCCT	Barcode amplication for NGS
mcr-index1-3R	CAAGCAGAAGACGGCATACGAGATGGTAGATCGTCTCGTGGGCTCGGAGATGTGTATAAGAGACAGCGCTCTAGAACTAGTGGATC
mcr-index2-5F	AATGATACGGCGACCACCGAGATCTACACTGTCCGTATCGTCGGCAGCGTCAGATGTGTATAAGAGACAGTTGTCGGTGAACGCTCTCCT
mcr-index2-3R	CAAGCAGAAGACGGCATACGAGATGTCGAAGTGTCTCGTGGGCTCGGAGATGTGTATAAGAGACAGCGCTCTAGAACTAGTGGATC
mcr-index3-5F	AATGATACGGCGACCACCGAGATCTACACATCGGTCTTCGTCGGCAGCGTCAGATGTGTATAAGAGACAGTTGTCGGTGAACGCTCTCCT
mcr-index3-3R	CAAGCAGAAGACGGCATACGAGATGCACTGTTGTCTCGTGGGCTCGGAGATGTGTATAAGAGACAGCGCTCTAGAACTAGTGGATC

### Sheet: Sheet2
mcr-UP-BamHI -5F	CGGGATCCACAAATTATAAATACTCTCAAGTG	32
mcr-DO-PstI-3R	AACTGCAGNNNNNNNNNNNNNNNNNNNNNTTCAAATCCGCTCCCGGCGG	49
mcr-UP-1-3R	CATGAGAAACTACTCAAAAA	20
mcr-UP-2-3R	AGAACAAACGGACTGACCGA	20
mcr-UP-3-3R	AAAAGGTAAGATTGGCGGTC	20
mcr-UP-4-3R	CACAAAGCCGAGATTGTCCG	20
mcr-UP-5-3R	AGCGTGGTGATCAGTAGCAT	20
mcr-UP-6-3R	TTAATAGCAAAATCAACACA	20
mcr-UP-7-3R	ATAGACCGTGCCATAAGTGT	20
mcr-UP-8-3R	TTGGTCTCGGCTTGGTCGGT	20
mcr-UP-9-3R	GCACACCCAAACCAATGATA	20
mcr-UP-10-3R	GCCCCAAGTCGGATAATCCA	20
mcr-UP-11-3R	ATCAGCGCAAGACTTGCCAC	20
mcr-UP-12-3R	CGCGAAAGAAACTGGCATAA	20
mcr-UP-13-3R	CGAGTAGATTGGCATGATCG	20
mcr-UP-14-3R	TCTTTTGGCGCACTGGCTTT	20
mcr-UP-15-3R	GCATATCAGGCTTGGTTGCT	20
mcr-UP-16-3R	ATCGGCGCGTGCCGTCTCAC	20
mcr-UP-17-3R	TTGGCAAGCTGTGGGAAAGT	20
mcr-UP-18-3R	TCGATGTGCCGCACGATGTG	20
mcr-UP-19-3R	ATACTCATCCGCGCCCAGAT	20
mcr-UP-20-3R	CGATCCAGCGTATCCAGCAC	20
mcr-UP-21-3R	CGCCTTTTGAGTCCGAATTA	20
mcr-UP-22-3R	GGTCGCGGATTTATAATCGG	20
mcr-UP-23-3R	CCGACATCGCGGCATTCGTT	20
mcr-UP-24-3R	TATCTTTGCCGTTATTGGCA	20
mcr-UP-25-3R	CTTAAAATACGCAGGCCCGT	20
mcr-UP-26-3R	TCATTACCTTCACACACTGG	20		101030085	mcr-index1-5F	AATGATACGGCGACCACCGAGATCTACACGCTCGATTTCGTCGGCAGCGTCAGATGTGTATAAGAGACAGTTGTCGGTGAACGCTCTCCT	90
mcr-UP-27-3R	AGGCATTGTCATAAGCATTG	20		101030086	mcr-index1-5F	CAAGCAGAAGACGGCATACGAGATGGTAGATCGTCTCGTGGGCTCGGAGATGTGTATAAGAGACAGCGCTCTAGAACTAGTGGATC	86
mcr-UP-28-3R	CGTCTGTAGCCACTGGATAC	20		101030087	mcr-index2-5F	AATGATACGGCGACCACCGAGATCTACACTGTCCGTATCGTCGGCAGCGTCAGATGTGTATAAGAGACAGTTGTCGGTGAACGCTCTCCT	90
mcr-UP-29-3R	TCGCCATGATCGCTGACATA	20		101030088	mcr-index2-5F	CAAGCAGAAGACGGCATACGAGATGTCGAAGTGTCTCGTGGGCTCGGAGATGTGTATAAGAGACAGCGCTCTAGAACTAGTGGATC	86
mcr-UP-30-3R	CAAAGGCATTTGGCATACCA	20		101030089	mcr-index3-5F	AATGATACGGCGACCACCGAGATCTACACATCGGTCTTCGTCGGCAGCGTCAGATGTGTATAAGAGACAGTTGTCGGTGAACGCTCTCCT	90
mcr-UP-31-3R	TTGCTTATCCGTCCAGAAAA	20		101030090	mcr-index3-5F	CAAGCAGAAGACGGCATACGAGATGCACTGTTGTCTCGTGGGCTCGGAGATGTGTATAAGAGACAGCGCTCTAGAACTAGTGGATC
mcr-UP-32-3R	ATCGCGTCATGGGTCAGGAC	20
mcr-UP-33-3R	CTTTGACTTTGTCCGCGGTG
